# WhichTF is dominant in your open chromatin data?

**DOI:** 10.1101/730200

**Authors:** Yosuke Tanigawa, Ethan S. Dyer, Gill Bejerano

## Abstract

We present WhichTF, a novel computational method to identify dominant transcription factors (TFs) from chromatin accessibility measurements. To rank TFs, WhichTF integrates high-confidence genome-wide computational prediction of TF binding sites based on evolutionary sequence conservation, putative gene-regulatory models, and ontology-based gene annotations. Applying WhichTF, we find that the identified dominant TFs have been implicated as functionally important in well-studied cell types, such as NF-κB family members in lymphocytes and GATA factors in cardiac tissue. To distinguish the transcriptional regulatory landscape in closely related samples, we devise a differential analysis framework and demonstrate its utility in lymphocyte, mesoderm developmental, and disease cells. We also find TFs known for stress response in multiple samples, suggesting routine experimental caveats that warrant careful consideration. WhichTF yields biological insight into known and novel molecular mechanisms of TF-mediated transcriptional regulation in diverse contexts, including human and mouse cell types, cell fate trajectories, and disease-associated tissues.
