## Supplementary Tables S1-S7 for "WhichTF is dominant in your open chromatin data?"

### Sheet: S1
a B-cells		b T-cells		c Heart		d Brain
ENCFF719GOE		ENCFF861OSQ		ENCFF176HSL		ENCFF318HIS
TF	-log10(P)	TF	-log10(P)	TF	-log10(P)	TF	-log10(P)
CTCF	6414.1	CTCF	7491.4	CTCF	6366.2	CTCF	5863.6
SP4	5035.1	SP4	5784.8	E2F3	5167.1	ZBTB14	5361.9
KLF14	4280.1	KLF14	5101.4	E2F2	5081.6	E2F3	5341.2
NFYA	4174.8	E2F2	4790.1	ZBTB14	5029.8	E2F2	5258
NFYB	4030.4	E2F3	4631.6	CNOT3	4987.2	CNOT3	5051.6

### Sheet: S2
a B-cells		b T-cells		c Heart		d Hindbrain
ENCFF090JNG		ENCFF175UYA		ENCFF959WCZ		ENCFF600NOU
TF	-log(CP)	TF	-log(CP)	TF	-log(CP)	TF	-log(CP)
Nfkb1	189.5	Nfkb1	170.9	Gata4	53.4	Zic1	66.8
Spib	99.9	Irf	145.2	Gata3	13.4	Irf	12.4
Irf	42.9	Runx3	24.9	Znf410	5.5	Snai1	11.9
Spic	35	Relb	24.4	Bhlh	5.3	Sox2	7.4
Relb	7.4	Nfatc1	16.9	Gata6	9.1	Pitx3	3.9

### Sheet: S3
Ontology	Date of data acquisition	Number of ontology annotations
		GRCh38	GRCh37	GRCm38	NCBIM37
Ensembl genes		18777	18549	21395	19996
Gene ontology biological process	2017/11/13	1256055	1251831	1163819	1132266
Gene ontology cellular component	2017/11/13	382522	380581	371380	358956
Gene ontology molecular function	2017/11/13	230772	229089	227341	219672
Human phenotype ontology	2017/11/7	255152	256883	244972	243974
MGI phenotype	2017/9/28	718378	709451	705265	700827
Total		2861656	2846384	2734172	2675691

### Sheet: S4
	Cell type	ENCODE accession ID
1	B-cell	ENCFF135TPK
2	B-cell	ENCFF719GOE
3	B-cell	ENCFF817ZNP
4	B-cell	ENCFF842WUR
5	Brain	ENCFF008BVZ
6	Brain	ENCFF088FKG
7	Brain	ENCFF108ELG
8	Brain	ENCFF157WSK
9	Brain	ENCFF179OMZ
10	Brain	ENCFF254WOO
11	Brain	ENCFF308UJG
12	Brain	ENCFF310SIH
13	Brain	ENCFF316RVB
14	Brain	ENCFF318HIS
15	Brain	ENCFF392HRG
16	Brain	ENCFF433BGB
17	Brain	ENCFF484TSH
18	Brain	ENCFF560IOS
19	Brain	ENCFF593GTZ
20	Brain	ENCFF632CHU
21	Brain	ENCFF672SHU
22	Brain	ENCFF685TOS
23	Brain	ENCFF702MIF
24	Brain	ENCFF718VYE
25	Brain	ENCFF727YWH
26	Brain	ENCFF776HJF
27	Brain	ENCFF783MTK
28	Brain	ENCFF783XSR
29	Brain	ENCFF867KZH
30	Brain	ENCFF870DQM
31	Brain	ENCFF876UCA
32	Brain	ENCFF974ANJ
33	Brain	ENCFF974ICH
34	Gm12878	ENCFF001WFR
35	Gm12878	ENCFF001WFS
36	Gm12878	ENCFF419QKF
37	Gm12878	ENCFF446AOW
38	Gm12878	ENCFF653HTC
39	Gm12878	ENCFF693LBE
40	Gm12878	ENCFF699GLX
41	Heart	ENCFF010POE
42	Heart	ENCFF015LNH
43	Heart	ENCFF018OHI
44	Heart	ENCFF063DTT
45	Heart	ENCFF094WHA
46	Heart	ENCFF111QCJ
47	Heart	ENCFF146DIE
48	Heart	ENCFF154OPO
49	Heart	ENCFF176HSL
50	Heart	ENCFF243NYI
51	Heart	ENCFF260LRE
52	Heart	ENCFF312RAM
53	Heart	ENCFF346XGP
54	Heart	ENCFF367XCP
55	Heart	ENCFF395GYD
56	Heart	ENCFF473FTS
57	Heart	ENCFF486ZVD
58	Heart	ENCFF557WVL
59	Heart	ENCFF567IAC
60	Heart	ENCFF577JSN
61	Heart	ENCFF597GET
62	Heart	ENCFF607OLJ
63	Heart	ENCFF613YDI
64	Heart	ENCFF626VUG
65	Heart	ENCFF657TPI
66	Heart	ENCFF669RDJ
67	Heart	ENCFF713YZI
68	Heart	ENCFF717QBC
69	Heart	ENCFF751JJK
70	Heart	ENCFF752GHC
71	Heart	ENCFF785FPS
72	Heart	ENCFF802WTB
73	Heart	ENCFF901RSF
74	Heart	ENCFF910ZNZ
75	Heart Left Ventricle	ENCFF036MGS
76	Heart Left Ventricle	ENCFF187ZSL
77	Heart Left Ventricle	ENCFF405RUP
78	Heart Left Ventricle	ENCFF677LNT
79	Heart Left Ventricle	ENCFF843EDD
80	Heart Left Ventricle	ENCFF881CKF
81	Heart Right Ventricle	ENCFF529FIT
82	Heart Right Ventricle	ENCFF577TXE
83	T-cell	ENCFF046QLK
84	T-cell	ENCFF152BEV
85	T-cell	ENCFF234UHM
86	T-cell	ENCFF349XPR
87	T-cell	ENCFF392GMW
88	T-cell	ENCFF399TKC
89	T-cell	ENCFF804VZF
90	T-cell	ENCFF861OSQ
91	Keratinocyte	ENCFF047IIB
92	Adrenal Gland	ENCFF212TPU
93	Lymphatic Vessel Endothelium	ENCFF354CZP
94	Pulmonary Artery Endothelium	ENCFF596PRJ
95	Dermis Vessel Endothelium	ENCFF908DMH

### Sheet: S5
	Cell type	ENCODE accession ID
1	B-cells	ENCFF090JNG
2	T-cells	ENCFF175UYA
3	Heart	ENCFF959WCZ
4	Hindbrain	ENCFF600NOU

### Sheet: S6
Sample ID	Sample label in the original dataset	Sample	Results
GSM2257291	H7_hESC	Human embryonic stem cells
GSM2257292	H7_derived_APS	Anterior primitive streak (APS)	Fig. 4a
GSM2257293	H7_derived_MPS	Mid primitive streak (MPS)	Fig. 4b
GSM2257294	H7_derived_DLL1pPXM paraxial_mesoderm	Paraxial mesoderm	Fig. 4c
GSM2257295	H7_derived_ESMT	Early Somites	Fig. 4d
GSM2257298	H7_D2Ltm	Lateral mesoderm	Fig. 4e
GSM2257299	H7_D3GARPpCrdcM cardiac_mesoderm	Cardiac mesoderm	Fig. 4f

### Sheet: S7
SRA Run ID	Disease Status	Preservation Status
SRR3158176	HC	Fresh
SRR3158177	HC	Fresh
SRR3158178	HC	Fresh
SRR3158179	HC	Fresh
SRR3158180	SLE	Biobanked
SRR3158181	SLE	Biobanked
SRR3158182	SLE	Biobanked
SRR3158183	SLE	Fresh
